# Limitations of gene-dense datasets for inferring relationships in rapid radiations: An example from the Ice Plants

**DOI:** 10.64898/2026.11.18.767386

**Authors:** Oluwatomi E. Jacobs, Jordan Kressman, Shawn Arreguin, Tao Feng, Alfonso Timoneda, Caroline Edwards, Helene Tiley, Stephen A. Smith, Ya Yang, Samuel F. Brockington, Michael J. Moore, Joseph F. Walker

## Abstract

**Premise:** Aizoaceae (ice plants) are among the most rapidly radiating plant families on Earth, making them among the most difficult clades in the tree of life to resolve. Large, gene-rich datasets have been a powerful tool for exploring contentious relationships, and the Aizoaceae are an ideal model for testing the limits of gene-rich datasets for inferring the tree of life.

**Methods:** In this study, we assembled a phylotranscriptomic dataset comprising 28 newly sequenced and 11 publicly available transcriptomes to infer relationships within the Aizoaceae. We inferred gene trees from 4,845 putative orthologs extracted from 15,818 homologous gene families, which we also used to infer gene duplications. We tested whether gene-tree filtering approaches could identify gene subsets that resolve relationships within the clade.

**Results:** We found that, regardless of the gene-filtering approach or species-tree estimation, relationships among the Aizoaceae were largely congruent. Relationships within the subfamily Ruschioideae still showed little gene tree concordance. Our simulations show that inferring relationships within rapid radiations may be impossible because of short internodal branch lengths, regardless of the number of genes sampled. Gene duplication analysis at the base of the radiations provides candidates that potentially contributed to adaptations driving the radiation.

**Conclusions:** This study highlights that rapid radiations can be difficult to infer because of pervasive incomplete lineage sorting and noise, and that limited information within individual genes may make methods that rely on gene trees unsuitable for these relationships. This appears to be the case in Aizoaceae; however, these limitations suggest that synteny-based analyses will play an important role in future investigations of the tree of life.
