## Supplementary Table 1 for "Limitations of gene-dense datasets for inferring relationships in rapid radiations: An example from the Ice Plants"

### Sheet: Sheet1
CODE	Family	Genus/Species	Tissue Type	Voucher / Accession no.	Provenance	Subfamily	Tribe	Hartmann, 1998 Grouping	Klak et al., 2013 Grouping
SAS01	Aizoaceae	Conophytum uviforme	Leaf, flower bud	DBG COUV (1983-0290-01-2)	cultivated; http://livingcollections.org/dbg/Accession/600451	Ruschioideae	Ruschieae	Dracophilus group (Hartmann 1998)	Conophytum clade (Klak et al. 2013)
SAS02	Aizoaceae	Fenestraria aurantiaca	Leaf	DBG 1985-0974-21-02	wild collected; http://livingcollections.org/dbg/Accession/594096	Ruschioideae	Ruschieae	Leipoldtia group (Hartmann 1998)	clade L1 (Klak et al. 2013)
SAS03	Aizoaceae	Glottiphyllum uncatum	Leaf	DBG 1992-1118-10	no listing in DBG living accessions database; http://livingcollections.org/dbg/AccessionSearch.aspx	Ruschioideae	Ruschieae	Mitrophyllum group (Hartmann 1998)	clade D (weakly supported; Klak et al. 2013)
SAS04	Aizoaceae	Hallianthus planus	Leaf	DBG 1992-0889-1005	wild collected; http://livingcollections.org/dbg/Accession/599436	Ruschioideae	Ruschieae	Leipoldtia group (Hartmann 1998)	clade L1 (Klak et al. 2013)
SAS05	Aizoaceae	Juttadinteria kovisimontana	Leaf, flower bud	DBG 1992-0894-10-01	wild collected; http://livingcollections.org/dbg/Accession/601909	Ruschioideae	Ruschieae	Dracophilus group (Hartmann 1998)	clade L1 (Klak et al. 2013)
SAS06	Aizoaceae	Rhombophyllum nelii	Leaf	DBG 1983-0248-01-1	cultivated; http://livingcollections.org/dbg/Accession/590419	Ruschioideae	Ruschieae	Bergeranthus group (Hartmann 1998)	clade L3 (Klak et al. 2013)
SAS07	Aizoaceae	Trianthema portulacastrum	Leaf	LCM 5365		Sesuvioideae	Sesuvieae
SAS08	Aizoaceae	Trichodiadema cf. marlothii	Leaf	DBG 1979-0570-01-1	cultivated; http://livingcollections.org/dbg/Accession/591356	Ruschioideae	Ruschieae	Delosperma group (Hartmann 1998)	Delosperma clade (Klak et al. 2013)
SAS09	Aizoaceae	Drosanthemum candens	Meristems, leaf	C. Klak 2512	Kommetjie lighthouse, Cape Town	Ruschioideae	Drosanthemeae
SAS10	Aizoaceae	Trichodiadema pomeridianum	Meristems, leaf	MSB 0570161	Cambridge University Botanic Garden	Ruschioideae	Ruschieae
SAS11	Aizoaceae	Stoeberia utilis	Meristems, leaf	MSB 0132468	Cambridge University Botanic Garden	Ruschioideae	Ruschieae	Eberlanzia group (Hartmann 1998)	clade L1 (Klak et al. 2013)
SAS12	Aizoaceae	Ruschianthus falcatus	Flower bud	DBG 1992-0921-10-07	wild collected; http://livingcollections.org/dbg/Accession/588316	Ruschioideae	Ruschieae	Dracophilus group (Hartmann 1998)	Conophytum clade (Klak et al. 2013)
SAS13	Aizoaceae	Mesembryanthemum magnipunctatus	Leaf	DBG 1984-0187-0101		Ruschioideae	Ruschieae
SAS14	Aizoaceae	Pleiospilos magnipunctatus	Leaf	DBG 1984-0187-0101	cultivated from unknown source; http://livingcollections.org/dbg/Accession/612519	Ruschioideae	Ruschieae	Leipoldtia group (Hartmann 1998)	Aloinopsis clade (Klak et al. 2013)
SAS15	Aizoaceae	Stoeberia carpii	Meristems, leaf	MSB 0570013	Cambridge University Botanic Garden	Ruschioideae	Ruschieae
SAS16	Aizoaceae	Eberlanzia ebracteata	Meristems, leaf	MSB 0375805	Cambridge University Botanic Garden	Ruschioideae	Ruschieae
SAS17	Aizoaceae	Psammophora modesta	Meristems, leaf	MSB 0375078	Cambridge University Botanic Garden	Ruschioideae	Ruschieae
SAS18	Aizoaceae	Fenestraria rhopalophylla subsp. aurantiaca	Meristems, leaf	MSB 216984	Cambridge University Botanic Garden	Ruschioideae	Ruschieae	Leipoldtia group (Hartmann 1998)	clade L1 (Klak et al. 2013)
SAS19	Aizoaceae	Leipoldtia lunata	Meristems, leaf	MSB 0467476	Cambridge University Botanic Garden	Ruschioideae	Ruschieae
SAS20	Aizoaceae	Monilaria moniliformis	Leaf	DBG 1985-0952-21-16	wild collected; http://livingcollections.org/dbg/Accession/593489	Ruschioideae	Ruschieae	Mitrophyllum group (Hartmann 1998)	Dicrocaulon clade (Klak et al. 2013)
SAS21	Aizoaceae	Faucaria felina	Leaf	DBG 1992-1036-10-02	cultivated; http://livingcollections.org/dbg/Accession/619444	Ruschioideae	Ruschieae	Stomatium group (Hartmann 1998)	clade L3 (Klak et al. 2013)
SAS22	Aizoaceae	Acrodon bellidiflorus	Leaf	DBG 1994-0080-10-3		Ruschioideae	Ruschieae
SAS23	Aizoaceae	Juttadinteria attenuata	Meristems, leaf	MSB 0375171	Cambridge University Botanic Garden	Ruschioideae	Ruschieae	Dracophilus group (Hartmann 1998)	clade L1 (Klak et al. 2013)
SAS24	Aizoaceae	Titanopsis hugo-schlechteri	Meristems, leaf	MSB 0290935	Cambridge University Botanic Garden	Ruschioideae	Ruschieae
SAS25	Aizoaceae	Argyroderma fissum	Leaf	DBG 1985-0951-21-02	wild collected; http://livingcollections.org/dbg/Accession/606573	Ruschioideae	Ruschieae	Leipoldtia group (Hartmann 1998)	clade L1 (Klak et al. 2013)
SAS26	Aizoaceae	Cephalophyllum cupreum	Leaf	DBG 1985-0947-21-05	wild collected; http://livingcollections.org/dbg/Accession/613687	Ruschioideae	Ruschieae	Leipoldtia group (Hartmann 1998)	clade L1 (Klak et al. 2013)
SAS27	Aizoaceae	Gibbaeum album	Leaf	DBG 1992-0882-10-01	wild collected; http://livingcollections.org/dbg/Accession/615537	Ruschioideae	Ruschieae	Delosperma group (Hartmann 1998)	Gibbaeum clade (Klak et al. 2013)
SAS28	Aizoaceae	Dracophilus dealbatus	Meristems, leaf	MSB 162999	Cambridge University Botanic Garden	Ruschioideae	Ruschieae	Dracophilus group (Hartmann 1998)	clade L1 (Klak et al. 2013)
