## Supplementary Table 2 for "Limitations of gene-dense datasets for inferring relationships in rapid radiations: An example from the Ice Plants"

### Sheet: Sheet1
Scientific name	Number of PE reads	SRA Accession
Anisomeria littoralis	29587169	SRR6787505
Delosperma echinatum	16897214	ERR2040192
Gisekia pharnaceoides	28736685	SRR6435307
Kewa bowkeriana	38426364	SRR6435306
Mesembryanthemum crystallinum	12904141	SRR1701857
Rivina humilis	28241891	SRR1594158
Salpianthus purpurascens	39510547	SRR6435292
Conophytum uviforme	46546256
Fenestraria aurantiaca	44577199
Glottiphyllum uncatum	42488159
Hallianthus planus	40622666
Juttadinteria kovisimontana	39489938
Rhombophyllum nelii	45211700
Trianthema portulacastrum	50713955
Trichodiadema cf. marlothii	41841174
Drosanthemum candens	47600591
Trichodiadema pomeridianum	43689047
Stoeberia utilis	40752653
Ruschianthus falcatus	36256288
Mesembryanthemum magnipunctatus	48229114
Pleiospilos magnipunctatus	41716330
Stoeberia carpii	37558108
Eberlanzia ebracteata	53371301
Psammophora modesta	42335549
Fenestraria rhopalophylla	45874316
Leipoldtia lunata	45071547
Monilaria moniliformis	53478932
Faucaria felina	37011587
Acrodon bellidiflorus	39983954
Juttadinteria attenuata	39410244
Titanopsis hugo-schlechteri	44565965
Argyroderma fissum	35195052
Cephalophyllum cupreum	33057142
Gibbaeum album	33524359
Dracophilus dealbatus	32486290
Sesuvium humifusum	13041414	ERR2040193
Sesuvium portulacastrum	43574565	SRR7754639
Sesuvium verrucosum	31290224	SRR15860157
Zaleya pentandra	10743540	ERR2040199
