## Supplementary Table 5 for "Limitations of gene-dense datasets for inferring relationships in rapid radiations: An example from the Ice Plants"

### Sheet: Annotations
Tree	Cluster	Duplication	PANTHER ID	PANTHER family	PANTHER subfamily	Gene name	GO Molecular Function	GO Biological Process	GO Cellular Component	PANTHER protein class	PANTHER pathway
Extracted/cluster860_1rr_1rr.fa.aln-cln.treefile.1.dup	cluster860	1	PTHR48047:SF135	PTHR48047	SF135	GLYCOSYLTRANSFERASE	UDP-glucosyltransferase activity#GO:0035251 transferase activity#GO:0016740 glucosyltransferase activity#GO:0046527 glycosyltransferase activity#GO:0016757 catalytic activity#GO:0003824 UDP-glycosyltransferase activity#GO:0008194 hexosyltransferase activity#GO:0016758			glycosyltransferase#PC00111 metabolite interconversion enzyme#PC00262
Extracted/cluster13654_1rr_1rr.fa.aln-cln.treefile.1.dup	cluster13654	1	PTHR48107:SF6	PTHR48107	SF6	GLUCOSE AND RIBITOL DEHYDROGENASE HOMOLOG 2				reductase#PC00198 oxidoreductase#PC00176
Extracted/cluster4813_1rr_1rr.fa.aln-cln.treefile.1.dup	cluster4813	1	PTHR47880	PTHR47880		OS05G0353300 PROTEIN
Extracted/cluster1028_1rr_1rr_1rr.fa.aln-cln.treefile.2.dup	cluster1028	2	PTHR47979:SF56	PTHR47979	SF56	RAS-RELATED PROTEIN RAB11B	GTPase activity#GO:0003924 carbohydrate derivative binding#GO:0097367 nucleotide binding#GO:0000166 small molecule binding#GO:0036094 binding#GO:0005488 catalytic activity#GO:0003824 ribonucleoside triphosphate phosphatase activity#GO:0017111 pyrophosphatase activity#GO:0016462 organic cyclic compound binding#GO:0097159 hydrolase activity#GO:0016787 nucleoside phosphate binding#GO:1901265 hydrola…	localization#GO:0051179 vesicle-mediated transport#GO:0016192 cellular process#GO:0009987 establishment of localization#GO:0051234 transport#GO:0006810	cytoplasm#GO:0005737 endosome#GO:0005768 intracellular membrane-bounded organelle#GO:0043231 endomembrane system#GO:0012505 intracellular vesicle#GO:0097708 cytoplasmic vesicle#GO:0031410 membrane-bounded organelle#GO:0043227 cellular anatomical entity#GO:0110165 organelle#GO:0043226 vesicle#GO:0031982 intracellular organelle#GO:0043229 intracellular anatomical structure#GO:0005622	small GTPase#PC00208
Extracted/cluster437_1rr_1rr.fa.aln-cln.treefile.2.dup	cluster437	2	PTHR24068:SF505	PTHR24068	SF505	UBC CORE DOMAIN-CONTAINING PROTEIN	ubiquitin-like protein conjugating enzyme activity#GO:0061650 transferase activity#GO:0016740 acyltransferase activity#GO:0016746 ubiquitin-protein transferase activity#GO:0004842 ubiquitin-like protein transferase activity#GO:0019787 catalytic activity#GO:0003824 ubiquitin conjugating enzyme activity#GO:0061631 aminoacyltransferase activity#GO:0016755 catalytic activity, acting on a protein#GO:0…	macromolecule catabolic process#GO:0009057 modification-dependent protein catabolic process#GO:0019941 protein ubiquitination#GO:0016567 protein modification by small protein conjugation or removal#GO:0070647 macromolecule modification#GO:0043412 macromolecule metabolic process#GO:0043170 protein catabolic process#GO:0030163 organonitrogen compound metabolic process#GO:1901564 protein modificatio…	membrane-bounded organelle#GO:0043227 cellular anatomical entity#GO:0110165 organelle#GO:0043226 nucleus#GO:0005634 intracellular membrane-bounded organelle#GO:0043231 intracellular organelle#GO:0043229 intracellular anatomical structure#GO:0005622	ubiquitin-protein ligase#PC00234 protein modifying enzyme#PC00260
Extracted/cluster586_1rr_1rr_1rr_1rr_1rr.fa.aln-cln.treefile.1.dup	cluster586	1	PTHR19375:SF555	PTHR19375	SF555	70 KDA HEAT SHOCK PROTEIN			cytoplasm#GO:0005737 intracellular membrane-bounded organelle#GO:0043231 membrane-bounded organelle#GO:0043227 cellular anatomical entity#GO:0110165 chloroplast#GO:0009507 organelle#GO:0043226 intracellular organelle#GO:0043229 intracellular anatomical structure#GO:0005622 plastid#GO:0009536	Hsp70 family chaperone#PC00027
Extracted/cluster8877_1rr_1rr.fa.aln-cln.treefile.1.dup	cluster8877	1	PTHR21234:SF19	PTHR21234	SF19	BARK STORAGE PROTEIN B-LIKE
Extracted/cluster1349_1rr_1rr_1rr.fa.aln-cln.treefile.1.dup	cluster1349	1	PTHR15241:SF337	PTHR15241	SF337	SERINE_ARGININE-RICH SPLICING FACTOR SR45A				RNA splicing factor#PC00148 RNA processing factor#PC00147
Extracted/cluster9278_1rr_1rr_1rr.fa.aln-cln.treefile.1.dup	cluster9278	1	PTHR48140	PTHR48140		FATTY ACID DESATURASE 4, CHLOROPLASTIC-RELATED
Extracted/cluster413_1rr_1rr_1rr.fa.aln-cln.treefile.1.dup	cluster413	1	PTHR23340:SF0	PTHR23340	SF0	SURP AND G-PATCH DOMAIN-CONTAINING PROTEIN 1 ISOFORM X1	nucleic acid binding#GO:0003676 RNA binding#GO:0003723 binding#GO:0005488 organic cyclic compound binding#GO:0097159		membrane-enclosed lumen#GO:0031974 organelle lumen#GO:0043233 nucleus#GO:0005634 intracellular membrane-bounded organelle#GO:0043231 nucleoplasm#GO:0005654 intracellular organelle lumen#GO:0070013 membrane-bounded organelle#GO:0043227 nuclear lumen#GO:0031981 cellular anatomical entity#GO:0110165 organelle#GO:0043226 intracellular organelle#GO:0043229 intracellular anatomical structure#GO:0005622	RNA splicing factor#PC00148 RNA processing factor#PC00147 RNA metabolism protein#PC00031
Extracted/cluster422_1rr_1rr_1rr.fa.aln-cln.treefile.1.dup	cluster422	1	PTHR11926:SF1464	PTHR11926	SF1464	UDP-GLYCOSYLTRANSFERASE 76B1-LIKE	UDP-glucosyltransferase activity#GO:0035251 transferase activity#GO:0016740 glucosyltransferase activity#GO:0046527 glycosyltransferase activity#GO:0016757 catalytic activity#GO:0003824 UDP-glycosyltransferase activity#GO:0008194 hexosyltransferase activity#GO:0016758			transferase#PC00220 metabolite interconversion enzyme#PC00262
Extracted/cluster6196_1rr_1rr.fa.aln-cln.treefile.1.dup	cluster6196	1	PTHR11071:SF562	PTHR11071	SF562	PEPTIDYL-PROLYL CIS-TRANS ISOMERASE CYP19-4	peptidyl-prolyl cis-trans isomerase activity#GO:0003755 isomerase activity#GO:0016853 catalytic activity, acting on a protein#GO:0140096 binding#GO:0005488 catalytic activity#GO:0003824 amide binding#GO:0033218 peptide binding#GO:0042277	macromolecule biosynthetic process#GO:0009059 macromolecule modification#GO:0043412 macromolecule metabolic process#GO:0043170 protein peptidyl-prolyl isomerization#GO:0000413 organonitrogen compound metabolic process#GO:1901564 protein modification process#GO:0036211 protein maturation#GO:0051604 gene expression#GO:0010467 cellular metabolic process#GO:0044237 peptidyl-amino acid modification#GO…	cytoplasm#GO:0005737 membrane-bounded organelle#GO:0043227 cellular anatomical entity#GO:0110165 organelle#GO:0043226 intracellular membrane-bounded organelle#GO:0043231 intracellular organelle#GO:0043229 intracellular anatomical structure#GO:0005622	chaperone#PC00072
Extracted/cluster296_1rr_1rr_1rr_1rr_1rr.fa.aln-cln.treefile.2.dup	cluster296	2	PTHR11206:SF486	PTHR11206	SF486	PROTEIN DETOXIFICATION	transmembrane transporter activity#GO:0022857 transporter activity#GO:0005215		cellular anatomical entity#GO:0110165 membrane#GO:0016020	transporter#PC00227
Extracted/cluster2960_1rr_1rr.fa.aln-cln.treefile.1.dup	cluster2960	1	PTHR31370:SF2	PTHR31370	SF2	OS08G0105100 PROTEIN
Extracted/cluster1294_1rr_1rr_1rr.fa.aln-cln.treefile.1.dup	cluster1294	1	PTHR10120:SF26	PTHR10120	SF26	PLASTOGLOBULE-LOCALIZED METALLOPEPTIDASE 48, CHLOROPLASTIC	hydrolase activity#GO:0016787 metalloendopeptidase activity#GO:0004222 metallopeptidase activity#GO:0008237 peptidase activity#GO:0008233 endopeptidase activity#GO:0004175 catalytic activity, acting on a protein#GO:0140096 catalytic activity#GO:0003824	macromolecule biosynthetic process#GO:0009059 macromolecule metabolic process#GO:0043170 organonitrogen compound metabolic process#GO:1901564 protein maturation#GO:0051604 gene expression#GO:0010467 cellular metabolic process#GO:0044237 cellular biosynthetic process#GO:0044249 organic substance biosynthetic process#GO:1901576 biosynthetic process#GO:0009058 cellular process#GO:0009987 protein pro…	cytoplasm#GO:0005737 endoplasmic reticulum subcompartment#GO:0098827 intracellular membrane-bounded organelle#GO:0043231 endomembrane system#GO:0012505 nuclear outer membrane-endoplasmic reticulum membrane network#GO:0042175 membrane-bounded organelle#GO:0043227 organelle subcompartment#GO:0031984 organelle membrane#GO:0031090 cellular anatomical entity#GO:0110165 organelle#GO:0043226 membrane#GO…	metalloprotease#PC00153 protease#PC00190 protein modifying enzyme#PC00260
Extracted/cluster2097_1rr_1rr_1rr.fa.aln-cln.treefile.1.dup	cluster2097	1	PTHR21596:SF3	PTHR21596	SF3	FACTOR OF DNA METHYLATION 1-RELATED				endoribonuclease#PC00094 RNA metabolism protein#PC00031
Extracted/cluster3469_1rr_1rr_1rr.fa.aln-cln.treefile.1.dup	cluster3469	1	PTHR47991:SF63	PTHR47991	SF63	2-OXOGLUTARATE (2OG) AND FE(II)-DEPENDENT OXYGENASE SUPERFAMILY PROTEIN				oxygenase#PC00177
Extracted/cluster2830_1rr_1rr.fa.aln-cln.treefile.1.dup	cluster2830	1	PTHR45622:SF52	PTHR45622	SF52	ULTRAVIOLET-B RECEPTOR UVR8			cytoplasm#GO:0005737 cellular anatomical entity#GO:0110165 intracellular anatomical structure#GO:0005622	ubiquitin-protein ligase#PC00234 protein modifying enzyme#PC00260
Extracted/cluster601_1rr_1rr_1rr_1rr.fa.aln-cln.treefile.1.dup	cluster601	1	PTHR10791:SF22	PTHR10791	SF22	BIDIRECTIONAL SUGAR TRANSPORTER SWEET11	transmembrane transporter activity#GO:0022857 sugar transmembrane transporter activity#GO:0051119 transporter activity#GO:0005215 carbohydrate transmembrane transporter activity#GO:0015144	localization#GO:0051179 organic substance transport#GO:0071702 establishment of localization#GO:0051234 carbohydrate transport#GO:0008643 transport#GO:0006810	cellular anatomical entity#GO:0110165 membrane#GO:0016020
Extracted/cluster490_2rr_1rr_1rr_1rr.fa.aln-cln.treefile.1.dup	cluster490	1	PTHR47990:SF81	PTHR47990	SF81	2-OXOGLUTARATE (2OG) AND FE(II)-DEPENDENT OXYGENASE SUPERFAMILY PROTEIN	2-oxoglutarate-dependent dioxygenase activity#GO:0016706 oxidoreductase activity, acting on paired donors, with incorporation or reduction of molecular oxygen#GO:0016705 oxidoreductase activity#GO:0016491 catalytic activity#GO:0003824 dioxygenase activity#GO:0051213			oxygenase#PC00177 oxidoreductase#PC00176
Extracted/cluster1465_1rr_1rr_1rr_1rr.fa.aln-cln.treefile.1.dup	cluster1465	1	PTHR31485:SF33	PTHR31485	SF33	PEPTIDYL SERINE ALPHA-GALACTOSYLTRANSFERASE				protein modifying enzyme#PC00260
Extracted/cluster9731_1rr_1rr_1rr.fa.aln-cln.treefile.1.dup	cluster9731	1	PTHR47002:SF2	PTHR47002	SF2	AQUAPORIN AQPAE.A-LIKE
Extracted/cluster5472_1rr_1rr_1rr.fa.aln-cln.treefile.1.dup	cluster5472	1	PTHR31956:SF26	PTHR31956	SF26	NON-SPECIFIC PHOSPHOLIPASE C2		lipid metabolic process#GO:0006629 cellular metabolic process#GO:0044237 lipid catabolic process#GO:0016042 cellular process#GO:0009987 phospholipid metabolic process#GO:0006644 phosphorus metabolic process#GO:0006793 organophosphate catabolic process#GO:0046434 primary metabolic process#GO:0044238 phosphate-containing compound metabolic process#GO:0006796 phospholipid catabolic process#GO:000939…		phospholipase#PC00186 hydrolase#PC00121
Extracted/cluster1739_1rr_1rr_1rr.fa.aln-cln.treefile.1.dup	cluster1739	1	PTHR38160	PTHR38160		ZINC FINGER CCCH DOMAIN-CONTAINING PROTEIN 40
Extracted/cluster9924_1rr_1rr_1rr.fa.aln-cln.treefile.1.dup	cluster9924	1	PTHR22835:SF656	PTHR22835	SF656	LANATOSIDE 15'-O-ACETYLESTERASE
Extracted/cluster1737_1rr_1rr_1rr.fa.aln-cln.treefile.1.dup	cluster1737	1	PTHR46310:SF4	PTHR46310	SF4	OUTER ENVELOPE PROTEIN 64, MITOCHONDRIAL
Extracted/cluster2872_1rr_1rr.fa.aln-cln.treefile.1.dup	cluster2872	1	PTHR45639:SF15	PTHR45639	SF15	HEAT SHOCK 70 KDA PROTEIN 16		macromolecule biosynthetic process#GO:0009059 macromolecule metabolic process#GO:0043170 organonitrogen compound metabolic process#GO:1901564 protein maturation#GO:0051604 gene expression#GO:0010467 cellular metabolic process#GO:0044237 cellular biosynthetic process#GO:0044249 biosynthetic process#GO:0009058 organic substance biosynthetic process#GO:1901576 cellular process#GO:0009987 primary met…	cytoplasm#GO:0005737 nucleus#GO:0005634 intracellular membrane-bounded organelle#GO:0043231 membrane-bounded organelle#GO:0043227 cytosol#GO:0005829 cellular anatomical entity#GO:0110165 organelle#GO:0043226 intracellular organelle#GO:0043229 intracellular anatomical structure#GO:0005622	Hsp70 family chaperone#PC00027
Extracted/cluster4015_1rr_1rr_1rr.fa.aln-cln.treefile.1.dup	cluster4015	1	PTHR11081:SF9	PTHR11081	SF9	FLAP ENDONUCLEASE 1	DNA endonuclease activity#GO:0004520 hydrolase activity, acting on ester bonds#GO:0016788 nuclease activity#GO:0004518 catalytic activity#GO:0003824 catalytic activity, acting on a nucleic acid#GO:0140640 hydrolase activity#GO:0016787 endonuclease activity#GO:0004519 DNA nuclease activity#GO:0004536 catalytic activity, acting on DNA#GO:0140097			DNA metabolism protein#PC00009 exodeoxyribonuclease#PC00098
Extracted/cluster13513_1rr_1rr.fa.aln-cln.treefile.1.dup	cluster13513	1	PTHR31444:SF8	PTHR31444	SF8	PROTEIN IRREGULAR XYLEM 15		carbohydrate biosynthetic process#GO:0016051 cellular component biogenesis#GO:0044085 macromolecule biosynthetic process#GO:0009059 polysaccharide biosynthetic process#GO:0000271 macromolecule metabolic process#GO:0043170 cell wall biogenesis#GO:0042546 cellular metabolic process#GO:0044237 cellular biosynthetic process#GO:0044249 organic substance biosynthetic process#GO:1901576 biosynthetic pro…	cytoplasm#GO:0005737 intracellular membrane-bounded organelle#GO:0043231 endomembrane system#GO:0012505 Golgi apparatus#GO:0005794 membrane-bounded organelle#GO:0043227 cellular anatomical entity#GO:0110165 organelle#GO:0043226 intracellular organelle#GO:0043229 intracellular anatomical structure#GO:0005622
Extracted/cluster3996_1rr_1rr.fa.aln-cln.treefile.1.dup	cluster3996	1	PTHR21576:SF44	PTHR21576	SF44	MAJOR FACILITATOR SUPERFAMILY PROTEIN			cellular anatomical entity#GO:0110165 membrane#GO:0016020
Extracted/cluster3018_1rr_1rr_1rr_1rr.fa.aln-cln.treefile.1.dup	cluster3018	1	PTHR45933:SF11	PTHR45933	SF11	PROTEIN C2-DOMAIN ABA-RELATED 1
Extracted/cluster4684_1rr_1rr_1rr_1rr.fa.aln-cln.treefile.1.dup	cluster4684	1	PTHR12378:SF10	PTHR12378	SF10	OS04G0548000 PROTEIN	hydrolase activity#GO:0016787 deubiquitinase activity#GO:0101005 ubiquitin-like protein peptidase activity#GO:0019783 peptidase activity#GO:0008233 catalytic activity, acting on a protein#GO:0140096 catalytic activity#GO:0003824	protein modification by small protein conjugation or removal#GO:0070647 macromolecule modification#GO:0043412 macromolecule metabolic process#GO:0043170 nitrogen compound metabolic process#GO:0006807 protein modification by small protein removal#GO:0070646 protein deubiquitination#GO:0016579 organonitrogen compound metabolic process#GO:1901564 protein modification process#GO:0036211 protein metab…		cysteine protease#PC00081 protease#PC00190
Extracted/cluster3077_1rr_1rr.fa.aln-cln.treefile.1.dup	cluster3077	1	PTHR43895:SF163	PTHR43895	SF163	NON-SPECIFIC SERINE_THREONINE PROTEIN KINASE	transferase activity#GO:0016740 phosphotransferase activity, alcohol group as acceptor#GO:0016773 catalytic activity#GO:0003824 protein serine/threonine kinase activity#GO:0004674 transferase activity, transferring phosphorus-containing groups#GO:0016772 catalytic activity, acting on a protein#GO:0140096 kinase activity#GO:0016301 protein kinase activity#GO:0004672	signal transduction#GO:0007165 cellular response to stimulus#GO:0051716 macromolecule modification#GO:0043412 macromolecule metabolic process#GO:0043170 organonitrogen compound metabolic process#GO:1901564 protein modification process#GO:0036211 cellular metabolic process#GO:0044237 protein phosphorylation#GO:0006468 cell communication#GO:0007154 cellular process#GO:0009987 phosphorus metabolic p…
Extracted/cluster8444_1rr_1rr_1rr.fa.aln-cln.treefile.1.dup	cluster8444	1	PTHR18968:SF168	PTHR18968	SF168	ACETOLACTATE SYNTHASE	nucleotide binding#GO:0000166 transferase activity#GO:0016740 small molecule binding#GO:0036094 binding#GO:0005488 catalytic activity#GO:0003824 organic cyclic compound binding#GO:0097159 nucleoside phosphate binding#GO:1901265 flavin adenine dinucleotide binding#GO:0050660 heterocyclic compound binding#GO:1901363 ion binding#GO:0043167 anion binding#GO:0043168	organic acid biosynthetic process#GO:0016053 oxoacid metabolic process#GO:0043436 branched-chain amino acid metabolic process#GO:0009081 organonitrogen compound biosynthetic process#GO:1901566 organonitrogen compound metabolic process#GO:1901564 cellular metabolic process#GO:0044237 cellular biosynthetic process#GO:0044249 organic substance biosynthetic process#GO:1901576 biosynthetic process#GO:…	cytoplasm#GO:0005737 cellular anatomical entity#GO:0110165 protein-containing complex#GO:0032991 catalytic complex#GO:1902494 transferase complex#GO:1990234 intracellular anatomical structure#GO:0005622	ligase#PC00142 metabolite interconversion enzyme#PC00262
Extracted/cluster62_1rr_1rr_1rr_1rr_1rr_1rr.fa.aln-cln.treefile.1.dup	cluster62	1	PTHR11746:SF336	PTHR11746	SF336	O-METHYLTRANSFERASE FAMILY PROTEIN	methyltransferase activity#GO:0008168 transferase activity#GO:0016740 transferase activity, transferring one-carbon groups#GO:0016741 O-methyltransferase activity#GO:0008171 catalytic activity#GO:0003824 S-adenosylmethionine-dependent methyltransferase activity#GO:0008757	cellular aromatic compound metabolic process#GO:0006725 methylation#GO:0032259 cellular metabolic process#GO:0044237 aromatic compound biosynthetic process#GO:0019438 cellular biosynthetic process#GO:0044249 biosynthetic process#GO:0009058 cellular process#GO:0009987 metabolic process#GO:0008152		methyltransferase#PC00155 metabolite interconversion enzyme#PC00262
Extracted/cluster1283_1rr_1rr_1rr_1rr.fa.aln-cln.treefile.1.dup	cluster1283	1	PTHR13994:SF30	PTHR13994	SF30	NUDIX HYDROLASE 10	pyrophosphatase activity#GO:0016462 nucleotide binding#GO:0000166 small molecule binding#GO:0036094 binding#GO:0005488 catalytic activity#GO:0003824 organic cyclic compound binding#GO:0097159 nucleoside phosphate binding#GO:1901265 hydrolase activity#GO:0016787 hydrolase activity, acting on acid anhydrides, in phosphorus-containing anhydrides#GO:0016818 heterocyclic compound binding#GO:1901363 hy…			nucleotide phosphatase#PC00173 phosphatase#PC00181 hydrolase#PC00121
Extracted/cluster56_1rr_1rr_1rr_1rr_1rr_1rr.fa.aln-cln.treefile.1.dup	cluster56	1	PTHR19375:SF464	PTHR19375	SF464	SHOCK COGNATE 70 KDA PROTEIN, PUTATIVE, EXPRESSED-RELATED			cytoplasm#GO:0005737 cellular anatomical entity#GO:0110165 intracellular anatomical structure#GO:0005622	Hsp70 family chaperone#PC00027
Extracted/cluster123_2rr_1rr_1rr.fa.aln-cln.treefile.1.dup	cluster123	1	PTHR45751:SF30	PTHR45751	SF30	E3 UBIQUITIN-PROTEIN LIGASE RGLG5	transferase activity#GO:0016740 acyltransferase activity#GO:0016746 aminoacyltransferase activity#GO:0016755 ubiquitin-protein transferase activity#GO:0004842 catalytic activity, acting on a protein#GO:0140096 catalytic activity#GO:0003824 ubiquitin-like protein transferase activity#GO:0019787	protein ubiquitination#GO:0016567 protein modification by small protein conjugation or removal#GO:0070647 macromolecule modification#GO:0043412 macromolecule metabolic process#GO:0043170 nitrogen compound metabolic process#GO:0006807 organonitrogen compound metabolic process#GO:1901564 protein modification process#GO:0036211 protein metabolic process#GO:0019538 post-translational protein modifica…	membrane-bounded organelle#GO:0043227 cellular anatomical entity#GO:0110165 organelle#GO:0043226 nucleus#GO:0005634 intracellular membrane-bounded organelle#GO:0043231 intracellular organelle#GO:0043229 intracellular anatomical structure#GO:0005622	calcium-binding protein#PC00060
Extracted/cluster5653_1rr_1rr_1rr_1rr.fa.aln-cln.treefile.1.dup	cluster5653	1	PTHR10791:SF238	PTHR10791	SF238	BIDIRECTIONAL SUGAR TRANSPORTER SWEET	transmembrane transporter activity#GO:0022857 sugar transmembrane transporter activity#GO:0051119 transporter activity#GO:0005215 carbohydrate transmembrane transporter activity#GO:0015144	localization#GO:0051179 organic substance transport#GO:0071702 establishment of localization#GO:0051234 carbohydrate transport#GO:0008643 transport#GO:0006810	cellular anatomical entity#GO:0110165 membrane#GO:0016020
Extracted/cluster8531_1rr_1rr.fa.aln-cln.treefile.1.dup	cluster8531	1	PTHR10277:SF60	PTHR10277	SF60	METHYLTHIOALKYLMALATE SYNTHASE 1, CHLOROPLASTIC-RELATED	transferase activity#GO:0016740 acyltransferase activity#GO:0016746 catalytic activity#GO:0003824	organic acid biosynthetic process#GO:0016053 oxoacid metabolic process#GO:0043436 branched-chain amino acid metabolic process#GO:0009081 organonitrogen compound biosynthetic process#GO:1901566 organonitrogen compound metabolic process#GO:1901564 cellular metabolic process#GO:0044237 cellular biosynthetic process#GO:0044249 organic substance biosynthetic process#GO:1901576 biosynthetic process#GO:…	cytoplasm#GO:0005737 intracellular membrane-bounded organelle#GO:0043231 membrane-bounded organelle#GO:0043227 cellular anatomical entity#GO:0110165 chloroplast#GO:0009507 organelle#GO:0043226 intracellular organelle#GO:0043229 intracellular anatomical structure#GO:0005622 plastid#GO:0009536	transferase#PC00220 metabolite interconversion enzyme#PC00262	Leucine biosynthesis#P02749>2-Isopropylmalate synthase#P02999
Extracted/cluster9563_1rr_1rr.fa.aln-cln.treefile.1.dup	cluster9563	1	PTHR19375:SF547	PTHR19375	SF547	HEAT SHOCK 70 KDA PROTEIN 1-RELATED			cytoplasm#GO:0005737 cellular anatomical entity#GO:0110165 intracellular anatomical structure#GO:0005622	Hsp70 family chaperone#PC00027	Parkinson disease#P00049>Hsp70#P01208 Apoptosis signaling pathway#P00006>HSP70#P00321
Extracted/cluster922_1rr_1rr_1rr.fa.aln-cln.treefile.1.dup	cluster922	1	PTHR44083:SF35	PTHR44083	SF35	TOPLESS-RELATED PROTEIN 4-LIKE ISOFORM X1		regulation of nitrogen compound metabolic process#GO:0051171 regulation of DNA-templated transcription#GO:0006355 regulation of RNA biosynthetic process#GO:2001141 regulation of RNA metabolic process#GO:0051252 regulation of primary metabolic process#GO:0080090 regulation of biological process#GO:0050789 regulation of cellular biosynthetic process#GO:0031326 regulation of macromolecule metabolic …
Extracted/cluster574_1rr_1rr_1rr.fa.aln-cln.treefile.1.dup	cluster574	1	PTHR31148:SF7	PTHR31148	SF7	U1 SMALL NUCLEAR RIBONUCLEOPROTEIN C	nucleic acid binding#GO:0003676 RNA binding#GO:0003723 pre-mRNA binding#GO:0036002 binding#GO:0005488 organic cyclic compound binding#GO:0097159	cellular aromatic compound metabolic process#GO:0006725 cellular component biogenesis#GO:0044085 RNA metabolic process#GO:0016070 RNA processing#GO:0006396 protein-containing complex assembly#GO:0065003 gene expression#GO:0010467 biosynthetic process#GO:0009058 nucleobase-containing compound metabolic process#GO:0006139 mRNA cis splicing, via spliceosome#GO:0045292 protein-RNA complex assembly#GO…	ribonucleoprotein complex#GO:1990904 spliceosomal snRNP complex#GO:0097525 small nuclear ribonucleoprotein complex#GO:0030532 protein-containing complex#GO:0032991 nucleus#GO:0005634 intracellular membrane-bounded organelle#GO:0043231 U1 snRNP#GO:0005685 membrane-bounded organelle#GO:0043227 cellular anatomical entity#GO:0110165 organelle#GO:0043226 Sm-like protein family complex#GO:0120114 nucle…
Extracted/cluster142_1rr_1rr_1rr.fa.aln-cln.treefile.1.dup	cluster142	1	PTHR46548	PTHR46548		BAH AND TFIIS DOMAIN-CONTAINING PROTEIN-RELATED
Extracted/cluster808_1rr_1rr_1rr.fa.aln-cln.treefile.1.dup	cluster808	1	PTHR28242:SF68	PTHR28242	SF68	HISTIDINE-CONTAINING PHOSPHOTRANSFER PROTEIN	transferase activity#GO:0016740 phosphotransferase activity, alcohol group as acceptor#GO:0016773 binding#GO:0005488 catalytic activity#GO:0003824 transferase activity, transferring phosphorus-containing groups#GO:0016772 enzyme binding#GO:0019899 molecular transducer activity#GO:0060089 protein binding#GO:0005515 protein kinase binding#GO:0019901 catalytic activity, acting on a protein#GO:014009…	response to organic substance#GO:0010033 cellular response to stimulus#GO:0051716 signal transduction#GO:0007165 cellular response to endogenous stimulus#GO:0071495 cellular response to chemical stimulus#GO:0070887 cellular response to organic substance#GO:0071310 cellular metabolic process#GO:0044237 cell communication#GO:0007154 cellular process#GO:0009987 phosphorus metabolic process#GO:000679…	cytoplasm#GO:0005737 nucleus#GO:0005634 intracellular membrane-bounded organelle#GO:0043231 membrane-bounded organelle#GO:0043227 cellular anatomical entity#GO:0110165 organelle#GO:0043226 intracellular organelle#GO:0043229 intracellular anatomical structure#GO:0005622
Extracted/cluster327_1rr_1rr_1rr.fa.aln-cln.treefile.1.dup	cluster327	1	PTHR47214:SF3	PTHR47214	SF3	TRANSCRIPTION FACTOR AS1
Extracted/cluster9487_1rr_1rr.fa.aln-cln.treefile.1.dup	cluster9487	1	PTHR11926:SF1464	PTHR11926	SF1464	UDP-GLYCOSYLTRANSFERASE 76B1-LIKE	UDP-glucosyltransferase activity#GO:0035251 transferase activity#GO:0016740 glucosyltransferase activity#GO:0046527 glycosyltransferase activity#GO:0016757 catalytic activity#GO:0003824 UDP-glycosyltransferase activity#GO:0008194 hexosyltransferase activity#GO:0016758			transferase#PC00220 metabolite interconversion enzyme#PC00262
Extracted/cluster152_1rr_1rr_1rr_1rr_1rr_1rr.fa.aln-cln.treefile.1.dup	cluster152	1	PTHR48040:SF42	PTHR48040	SF42	ABC TRANSPORTER DOMAIN-CONTAINING PROTEIN
Extracted/cluster2498_1rr_1rr_1rr.fa.aln-cln.treefile.1.dup	cluster2498	1	PTHR43807:SF12	PTHR43807	SF12	AMINOTRANSFERASE, CLASSES I AND II FAMILY PROTEIN, EXPRESSED	transaminase activity#GO:0008483 transferase activity#GO:0016740 catalytic activity#GO:0003824		cytoplasm#GO:0005737 cellular anatomical entity#GO:0110165 intracellular anatomical structure#GO:0005622	transaminase#PC00216 transferase#PC00220 metabolite interconversion enzyme#PC00262
Extracted/cluster2055_1rr_1rr_1rr_1rr.fa.aln-cln.treefile.1.dup	cluster2055	1	PTHR14255:SF5	PTHR14255	SF5	SULFITE EXPORTER TAUE_SAFE FAMILY PROTEIN 4		protein ubiquitination#GO:0016567 protein modification by small protein conjugation or removal#GO:0070647 macromolecule modification#GO:0043412 macromolecule metabolic process#GO:0043170 nitrogen compound metabolic process#GO:0006807 organonitrogen compound metabolic process#GO:1901564 protein modification process#GO:0036211 protein metabolic process#GO:0019538 post-translational protein modifica…	intracellular protein-containing complex#GO:0140535 protein-containing complex#GO:0032991 ubiquitin ligase complex#GO:0000151 catalytic complex#GO:1902494 cullin-RING ubiquitin ligase complex#GO:0031461 transferase complex#GO:1990234 Cul4-RING E3 ubiquitin ligase complex#GO:0080008	ubiquitin-protein ligase#PC00234 protein modifying enzyme#PC00260
